# KLF5 controls subtype-independent highly interactive enhancers in pancreatic cancer to regulate cell survival

**DOI:** 10.1101/2025.06.30.662301

**Authors:** Thomas L Ekstrom, Zhangshuai Dai, Julia Thiel, Meghana Manjunath, Nadine Schacherer, Bishakha Joyeeta Saha, Yara Souto, Amro M Abdelrahman, Frank Essmann, Sven Beyes, Mark J Truty, Meng Dong, Steven A Johnsen

## Abstract

Pancreatic ductal adenocarcinoma (PDAC) remains a highly lethal cancer with a 5-year survival rate of 13%. Despite recent molecular stratification of tumors into distinct classical and basal-like cell states, most tumors are heterogeneous contain of both subtypes. Therefore, therapeutic approaches targeting one subtype may not be suitable for PDAC therapy. Here, we integrated chromatin accessibility (ATAC-seq), genome-wide occupancy (ChIP-seq) for epigenetic status (H3K27ac) and H3K4me3-anchored chromatin topology (HiChIP) to uncover subtype-independent highly interactive enhancers that interact with essential genes in PDAC. Motif analysis revealed these common enhancers were bound by KLF5 with subsequent depletion leading to decreased cell viability via induction of apoptosis. To elucidate the transcriptional and epigenetic mechanisms by which KLF5 functions in PDAC, we employed rapid depletion of KLF5 with dTAG technology and profiled the effects on the open and active chromatin landscape and transcription with nascent RNA and mRNA-seq over time. Enhancer inactivation via KRAB domain Zim3-dCas9 fusion protein confirmed KLF5-bound enhancers regulate target genes, including the anti-apoptotic gene *BCL2L1.* Multiplex immunofluorescence confirmed co-staining of KLF5 and Bcl-xL in patient samples and overexpression of Bcl-xL rescued the induction of apoptosis after KLF5 depletion. Taken together, this study provides new insights into common mechanisms to target highly heterogeneous PDAC tumors.

**Teaser:** KLF5 controls subtype-independent highly interactive enhancers to regulate cell viability in pancreatic cancer.
