## Supplementary Table 1 for "KLF5 controls subtype-independent highly interactive enhancers in pancreatic cancer to regulate cell survival"

### Sheet: Supplementary Table 1
	Primer					siRNA			sgRNA
	Application	Target	Forward	Reverse		Target	Sequence		Target	Sequence
	mRNA expression	ACTB	CACCATTGGCAATGAGCGGTTC	AGGTCTTTGCGGATGTCCACGT		KLF5	GAUGUGAAAUGGAGAAGUA		KLF5_Knockin_1	TTGTAGCCATGGGCACTCGG
		KLF5	CGATTTGGAGAAACGACGCA	TTGTATGGCTTTTCACCAGTGTG		KLF5	CAACCUGUCAGAUACAAUA		KLF5_Knockin_2	GCTCAGCACCCTTGTAGCCA
		BCL2L1	TGCAGGTATTGGTGAGTCGG	CACAAAAGTATCCCAGCCGC		KLF5	UAUACCAAGUCUUCUCAUU		BCL2L1_Enhancer_110kb_Left	ATTCCCAGGCCTCCCGCCCG
	premRNA	BCL2L1	CACAAGGGGCTTGGTTCTTAC	GATGGCCACTTACCTGAATGAC		KLF5	CCAGAGACCGUGCGUAACA		BCL2L1_Enhancer_110kb_Middle	GGCGCGCTGTTTGTCTAGCG
	eRNA	BCL2L1	AGCCTACAAGGCCAAGACTC	GTTGACGCACTGTTCTCGTC		NT5	UGGUUUACAUGUCGACUAA		BCL2L1_Enhancer_110kb_Right	CAGGCGCCACTTTCCAGGAA
	Genotyping	N-term GFP-FKBP12-KLF5 knockin	TCTGAGGAGTCCACCCGAA	TCATGCTCAGCACCCTTGTA					BCL2L1_Enhancer_130kb_Left	GGGCGCCAGGAACCGCCCCA
									BCL2L1_Enhancer_130kb_Right	CTGAGACATTCAACCTCAGC
									BCL2L1_Enhancer_160kb_Left	AGTCACGTAATGGCAATGCC
									BCL2L1_Enhancer_160kb_Middle	GCTATTTCTAGGTCCCTGGC
									BCL2L1_Enhancer_160kb_Right	TGGTATCAAATGGCTATCAG
