## Supplementary Table 2 for "KLF5 controls subtype-independent highly interactive enhancers in pancreatic cancer to regulate cell survival"

### Sheet: Supplementary Table 2
	Application	Target	Company	Catalog No.	Dilution/Amount	Opal
	Western blot	KLF5	Abcam	ab137676	1:1000
		Bcl-xL	Cell Signaling	2764	1:1000
		HSPA8	Cell Signaling	8444	1:10000
	ChIP	KLF5	Abcam	ab137676	5 µg
		H3K27ac	Diagenode	C15410196	1 µg
		H3K4me3	Diagenode	C15410003	1 µg
		CTCF	Diagenode	C15410210	2 µg
	Mulitplex immunofluorescence	KRT5/6	Sigma Aldrich	MAB1620	1:25	480
		Bcl-xL	Cell Signaling	2762	1:150	520
		p40 (ΔNp63)	Zeta Corporation	Z2004RL	1:200	570
		HNF4α	Cell Signaling	3113	1:100	620
		KLF5	Abcam	ab137676	1:2000	690
		Pan-Keratin	Cell Signaling	67306	1:50	780
